# Target-directed microRNA degradation regulates developmental microRNA expression and embryonic growth in mammals

**DOI:** 10.1101/2023.06.26.546601

**Authors:** Benjamin T Jones, Jaeil Han, He Zhang, Robert E. Hammer, Bret M. Evers, Dinesh Rakheja, Asha Acharya, Joshua T. Mendell

## Abstract

MicroRNAs (miRNAs) are post-transcriptional regulators of gene expression that play critical roles in development and disease. Target-directed miRNA degradation (TDMD), a pathway in which miRNAs that bind to specialized targets with extensive complementarity are rapidly decayed, has emerged as a potent mechanism of controlling miRNA levels. Nevertheless, the biological role and scope of miRNA regulation by TDMD in mammals remains poorly understood. To address these questions, we generated mice with constitutive or conditional deletion of *Zswim8*, which encodes an essential TDMD factor. Loss of *Zswim8* resulted in developmental defects in heart and lung, growth restriction, and perinatal lethality. Small RNA sequencing of embryonic tissues revealed widespread miRNA regulation by TDMD and greatly expanded the known catalog of miRNAs regulated by this pathway. These experiments also uncovered novel features of TDMD-regulated miRNAs, including their enrichment in co-transcribed clusters and examples in which TDMD underlies ‘arm switching’, a phenomenon wherein the dominant strand of a miRNA precursor changes in different tissues or conditions. Importantly, deletion of two miRNAs, miR-322 and miR-503, rescued growth of *Zswim8* null embryos, directly implicating the TDMD pathway as a regulator of mammalian body size. These data illuminate the broad landscape and developmental role of TDMD in mammals.
