## Supplemental Table S2 for "Target-directed microRNA degradation regulates developmental microRNA expression and embryonic growth in mammals"

### Sheet: Sheet1
Table S2: Nucleotide sequences
Oligonucleotide name/description	Sequence (5' -> 3')	Comments
Oligonucleotides
Zswim8 exons 2-7 deletion genotyping forward primer	CTCTTCCCTCCCTGCCTGCTA
Zswim8 exons 2-7 deletion genotyping reverse primer	CAGCAGGGCTTTGACCTAAAGGG
Zswim8 wildtype genotyping forward primer	ATGTGAGCCCCTTTACCTCC
Zswim8 wildtype genotyping reverse primer	AGCCAGCAGTGAGAAGATGT
Zswim8 floxed allele genotyping forward primer set 1	CCTGGTCTACCAAGTGAGTTC
Zswim8 floxed allele genotyping reverse primer set 1	ACACAGATTGGGATGGTGGAA
Zswim8 floxed allele genotyping forward primer set 2	TAAGATCTCACACTGGCTGCTG
Zswim8 floxed allele genotyping reverse primer set 2	AAACTCATCCGCACTGCCAT
Nkx2.5-Cre genotyping forward primer	GGCGTTTTCTGAGCATACCT
Nkx2.5-Cre genotyping reverse primer	CTACACCAGAGACGGAAATCC
miR322/503 deletion genotyping forward primer	GCTTGAGTAGCCAGCAATGTA
miR322/503 deletion genotyping reverse primer	ACCCAGTCAGAGTCACAGAT
miR322/503 wildtype genotyping forward primer	TCCACTGCCTGGGTAAGTCT
miR322/503 wildtype genotyping reverse primer	AGCAAGTGAGGCGCTAACAA
Zfy genotyping forward primer	GACTAGACATGTCTTAACATCTGTCC	for sexing E18.5 embryos
Zfy genotyping reverse primer	CCTATTGCATGGACTGCAGCTTATG	for sexing E18.5 embryos
Zswim8 floxed allele recombination quantitative PCR forward	GTGGCATTTCACATCCCATTT	for quantifying recombined floxed alleles
Zswim8 floxed allele recombination quantitative PCR reverse	GACTCACCGAATGTCCTCTTC	for quantifying recombined floxed alleles
Zswim8 intron 1 quantitative PCR forward	GAGACAGAGAGAGAGAAGGAAGA	for normalizing recombined floxed alleles
Zswim8 intron 1 quantitative PCR reverse	GTCTCTAAGGCGTAACGGAATAA	for normalizing recombined floxed alleles
Northern blot probes
miR-322-5p probe	TCCAAAACATGAATTGCTGCTG
miR-503-5p probe	CTGCAGTACTGTTCCCGCTGCTA
miR-335-3p probe	GGTCAGGAGCAATAATGAAAAA
miR-485-3p probe	GAGAGGAGAGCCGTGTATGACT
miR-543-3p probe	AAGAAGTGCACCGCGAATGTTT
miR-154-3p probe	AATAGGTCAACCGTGTATGATT
miR-450b-5p probe	TATTCAGGAACATACTGCAAAA	mmu-miR-450b-5p miRCURY LNA miRNA Detection probe; Qiagen
miR-16 probe	CGCCAATATTTACGTGCTGCTA
sgRNAs and Megamer
Zswim8 exons 2-7 deletion sgRNA 1	CGGGAAGGAGTTAGCACTCG
Zswim8 exons 2-7 deletion sgRNA 2	GTGTCAGTATGATCAGCCAA
Zswim8 floxed allele sgRNA 1	TGGAACCAGTGCCACACCCT
Zswim8 floxed allele sgRNA 2	CTGTAGTTGGAACTGCTAAG
miR-322/503 deletion sgRNA 1	GGTGATTACTGTAAGAACGG
miR-322/503 deletion sgRNA 2	GCTAACCGAAACTTACCTGG
Megamer for generating Zswim8 floxed allele	acaaatatatatgtatgtgtgtgtatgtgtatttacaagaagagggtgtgagtgtgtacgcacgtgcacaggtgcccaggATAACTTCGTATAGCATACATTATACGAAGTTATCCATGGgtgtggcactggttccaaataattattgcaaaataattctgtccctttctcttccaccatcccaatctgtgttttggaagATGGATTGGTAATCCCATTGGTGGAGCTGTCAGCAAAGCAGGTGGCATTTCACATCCCATTTGAAGTGGTAGAGAAAGTTTATCCTCCAGTGCCAGAACAACTCCAACTCCGAATTGCTTTTTGGAGCTTCCCTGAGAATGAAGAGGACATTCGgtgagtccaagtactgataatgggcatggagttctaagatctcac…	red sequence=loxP sites, blue sequence=NcoI sites
